# *Leishmania* infection induces a limited differential gene expression in the sand fly midgut

**DOI:** 10.1101/845867

**Authors:** Iliano V. Coutinho-Abreu, Tiago D. Serafim, Claudio Meneses, Shaden Kamhawi, Fabiano Oliveira, Jesus G. Valenzuela

## Abstract

**Background:** Phlebotomine sand flies are the vectors of *Leishmania* worldwide. To develop in the sand fly midgut, *Leishmania* multiplies and undergoes multiple stage differentiations leading to the infective form, the metacyclic promastigotes. To gain a better understanding of the influence of *Leishmania* infection in midgut gene expression, we performed RNA-Seq comparing uninfected *Lutzomyia longipalpis* midguts and *Leishmania infantum*-infected *Lutzomyia longipalpis* midguts at seven time points which cover the various developmental *Leishmania* stages including early time points when blood digestion is taking place and late time points when the parasites are undergoing metacyclogenesis.

**Results:** Out of over 13,841 transcripts assembled *de novo*, only 113 sand fly transcripts, about 1%, were differentially expressed. Further, we observed a low overlap of differentially expressed sand fly transcripts across different time points suggesting a specific influence of each *Leishmania* stage on midgut gene expression. Two main patterns of sand fly gene expression modulation were noticed. At early time points (days 1-4), more transcripts were down-regulated by *Leishmania* infection at large fold changes (> −32 fold). Among the down-regulated genes, the transcription factor Forkhead/HNF-3 and hormone degradation enzymes were differentially regulated on day 4 and appear to be the upstream regulators of nutrient transport, digestive enzymes, and peritrophic matrix proteins. Conversely, at later time points (days 6 onwards), most of the differentially expressed transcripts were up-regulated by small fold changes (< 32 fold), and the molecular function of such genes are associated with the metabolism of lipids and detoxification of xenobiotics (P450).

**Conclusion:** Overall, it appears that *Leishmania* modulates sand fly gene expression early on in order to overcome the barriers imposed by the midgut, yet it behaves like a commensal at later time points, when modest midgut gene expression changes correlate with a massive amount of parasites in the anterior midgut.
