## Supplementary material for "*Leishmania* infection induces a limited differential gene expression in the sand fly midgut": Table S2

### Sheet: Sheet1
	# contigs	TPM				%	% TPM
Cytoskeletal proteins	338	22118				2.47928	1.72093
Extracellular matrix	362	62675				2.65532	4.87654
Secreted protein	1403	333560				10.2912	25.9532
Storage	31	12640				0.227389	0.983478
						0	0
Unknown conserved	1160	37797	3842	84338		28.1816	6.56207
Unkown conserved membrane protein	403	24223				0	0
Unknown product	2279	22318				0	0
						0	0
Signal transduction	1654	58520	1654	58520		12.1323	4.55325
						0	0
Amino acid metabolism	218	35808	1786	184174		13.1006	14.33
Carbohydrate metabolism	340	41461				0	0
Energy metabolism	415	62094				0	0
Intermediary metabolism	92	6416				0	0
Lipid metabolism	443	18143				0	0
Nucleotide metabolism	141	6799				0	0
Oxidant metabolism/Detoxification	137	13453				0	0
						0	0
						0	0
Transporters and channels	621	43583	621	43583		4.55512	3.39105
						0	0
						0	0
Protein synthesis machinery	269	195869	950	364678		1.97315	15.2399
Protein modification	375	152037				2.75068	11.8295
Proteasome machinery	306	16772				2.24455	1.30498
						0	0
						0	0
Nuclear export	54	790	482	10443		3.53554	0.812536
Nuclear regulation	428	9653				0	0
						0	0
Protein export	485	21941	485	21941		3.55754	1.70716
						0	0
Transposable element	107	331	107	331		0.78486	0.025754
						0	0
Detoxification	206	13490	206	13490		1.51104	1.04961
						0	0
Transcription factor	282	6285	1209	57041		8.86819	4.43818
Transcription machinery	927	50756				0	0
						0	0
Immunity	157	15703	157	15703		1.15162	1.2218
						0	0
			11499	854242		84.3468	66.4658
