## Supplementary material for "*Leishmania* infection induces a limited differential gene expression in the sand fly midgut": Table S8

### Sheet: Quad_1d_up
1st	GeneID	PC.1	PC.2	GeneID	log2FoldChange		2nd	GeneID	PC.1	PC.2	GeneID	log2FoldChange		3rd	GeneID	PC.1	PC.2	GeneID	log2FoldChange		4th	GeneID	PC.1	PC.2	GeneID	log2FoldChange
								lulogutSigP-46620	-7.0961	1.0149	lulogutSigP-46620	6.03667
							1st	#	%				2nd	#	%				3rd	#	%				4th	#	%
							Exp	22	0.19469				Exp	42	0.371681				Exp	25	0.221239				Exp	24	0.212389
							Total	113					Total	113					Total	113					Total	113
										# Expected						# Expected						# Expected						# Expected
							Obs1d	0	0	0.19469			Obs1d	1	1	0.371681			Obs1d	0	0	0.221239			Obs1d	0	0	0.212389
							Total	1					Total	1					Total	1					Total	1

### Sheet: Quad_2d_up
1st	GeneID	PC.1	PC.2	GeneID	log2FoldChange		2nd	GeneID	PC.1	PC.2	GeneID	log2FoldChange		3rd	GeneID	PC.1	PC.2	GeneID	log2FoldChange		4th	GeneID	PC.1	PC.2	GeneID	log2FoldChange
								lulogut42669	-6.4589	3.3054	lulogut42669	6.44917
								lulogut42063	-8.0328	10.093	lulogut42063	2.36189
								lulogut44776	-8.4478	2.1819	lulogut44776	1.50826
				1st	#	%				2nd	#	%				3rd	#	%				4th	#	%
				Exp	22	0.19469				Exp	42	0.371681				Exp	25	0.221239				Exp	24	0.212389
				Total	113					Total	113					Total	113					Total	113
							# Expected						# Expected						# Expected						# Expected
				Obs1d	0	0	0.584071			Obs1d	3	1	1.11504			Obs1d	0	0	0.663717			Obs1d	0	0	0.637168
				Total	3					Total	3					Total	3					Total	3

### Sheet: Quad_4d_up
1st	GeneID	PC.1	PC.2	GeneID	log2FoldChange		2nd	GeneID	PC.1	PC.2	GeneID	log2FoldChange		3rd	GeneID	PC.1	PC.2	GeneID	log2FoldChange		4th	GeneID	PC.1	PC.2	GeneID	log2FoldChange
	lulogutSigP-53640	9.1621	0.18592	lulogutSigP-53640	1.03831										lulogutSigP-13703	-2.3357	-10.384	lulogutSigP-13703	1.07611			lulogutSigP-25698	16.503	-9.804	lulogutSigP-25698	2.44363
	lulogutSigP-25516	27.783	1.8419	lulogutSigP-25516	1.67471										lulogutSigP-34484	-1.7186	-1.4355	lulogutSigP-34484	1.10936			lulogutSigP-646	17.956	-11.113	lulogutSigP-646	2.30668
	lulogutSigP-32546	30.027	9.2474	lulogutSigP-32546	2.02107										lulogutSigP-34488	-0.6268	-2.6384	lulogutSigP-34488	1.10942			lulogutSigP-16736	25.733	-10.706	lulogutSigP-16736	2.22338
															lulogut25246	-4.6169	-19.38	lulogut25246	1.38905			lulogutSigP-13949	24.245	-11.815	lulogutSigP-13949	2.16433
															lulogut18850	-10.735	-10.077	lulogut18850	1.61077			lulogut24944	2.7402	-14.947	lulogut24944	1.84318
															lulogutSigP-33280	-5.9057	-11.612	lulogutSigP-33280	1.76146			lulogutSigP-13652	24.376	-10.972	lulogutSigP-13652	1.77927
																						lulogutSigP-33169	19.563	-6.0187	lulogutSigP-33169	1.45489
																						lulogut46520	0.99838	-5.0055	lulogut46520	1.29016
																						lulogutSigP-12857	25.407	-1.5977	lulogutSigP-12857	1.23448
																						lulogut50375	3.1529	-0.45469	lulogut50375	1.22131
																						lulogut34584	4.5274	-1.0647	lulogut34584	1.20005
																						lulogutSigP-17086	19.163	-2.0739	lulogutSigP-17086	1.14882
																						lulogut45589	1.6943	-7.872	lulogut45589	1.13192
																						lulogutSigP-23273	21.7	-5.6893	lulogutSigP-23273	1.04776
				1st	#	%				2nd	#	%				3rd	#	%				4th	#	%
				Exp	22	0.19469				Exp	42	0.371681				Exp	25	0.221239				Exp	24	0.212389
				Total	113					Total	113					Total	113					Total	113
							# Expected						# Expected						# Expected						# Expected
				Obs1d	3	0.130435	4.47788			Obs1d	0	0	8.54867			Obs1d	6	0.26087	5.0885			Obs1d	14	0.608696	4.88496
				Total	23					Total	23					Total	23					Total	23
							lulogutSigP-45411	-8.1258

### Sheet: Quad_6d_up
1st	GeneID	PC.1	PC.2	GeneID	log2FoldChange		2nd	GeneID	PC.1	PC.2	GeneID	log2FoldChange		3rd	GeneID	PC.1	PC.2	GeneID	log2FoldChange		4th	GeneID	PC.1	PC.2	GeneID	log2FoldChange
	lulogutSigP-32546	30.027	9.2474	lulogutSigP-32546	2.31245										lulogut35266	-1.9738	-4.8904	lulogut35266	1.58803			lulogutSigP-54492	14.129	-14.616	lulogutSigP-54492	2.44501
	lulogutSigP-53922	21.739	7.2326	lulogutSigP-53922	2.40483										lulogut46051	-3.684	-2.8637	lulogut46051	1.1836			lulogutSigP-35736	29.136	-0.95592	lulogutSigP-35736	2.17722
	lulogut24040	4.4255	1.2834	lulogut24040	2.10256										lulogut18850	-10.735	-10.077	lulogut18850	1.32602			lulogutSigP-1870	17.9	-6.973	lulogutSigP-1870	1.84243
	lulogutSigP-53640	9.1621	0.18592	lulogutSigP-53640	1.26669																	lulogut45589	1.6943	-7.872	lulogut45589	1.83683
																						lulogutSigP-13652	24.376	-10.972	lulogutSigP-13652	1.75918
																						lulogut53814	17.294	-3.2936	lulogut53814	1.629
																						lulogut34584	4.5274	-1.0647	lulogut34584	1.62458
																						lulogutSigP-13949	24.245	-11.815	lulogutSigP-13949	1.50337
																						lulogutSigP-16736	25.733	-10.706	lulogutSigP-16736	1.49904
																						lulogutSigP-12857	25.407	-1.5977	lulogutSigP-12857	1.47133
																						lulogutSigP-53526	2.2745	-5.0427	lulogutSigP-53526	1.42967
																						lulogutSigP-23916	15.644	-4.4977	lulogutSigP-23916	1.40439
																						lulogut50375	3.1529	-0.45469	lulogut50375	1.08113
					1st	#	%				2nd	#	%				3rd	#	%				4th	#	%
					Exp	22	0.19469				Exp	42	0.371681				Exp	25	0.221239				Exp	24	0.212389
					Total	113					Total	113					Total	113					Total	113
								# Expected						# Expected						# Expected						# Expected
					Obs1d	4	0.2	3.89381			Obs1d	0	0	7.43363			Obs1d	3	0.15	4.42478			Obs1d	13	0.65	4.24779
					Total	20					Total	20					Total	20					Total	20

### Sheet: Quad_8d_up
1st	GeneID	PC.1	PC.2	GeneID	log2FoldChange		2nd	GeneID	PC.1	PC.2	GeneID	log2FoldChange		3rd	GeneID	PC.1	PC.2	GeneID	log2FoldChange		4th	GeneID	PC.1	PC.2	GeneID	log2FoldChange
	lulogut34615	16.823	11.163	lulogut34615	1.02123										lulogut35266	-1.9738	-4.8904	lulogut35266	1.04957			lulogutSigP-35736	29.136	-0.95592	lulogutSigP-35736	1.71973
	lulogut15028	21.984	9.3277	lulogut15028	1.14516										lulogutSigP-39956	-7.2624	-8.5283	lulogutSigP-39956	1.64281			lulogut46050	5.9957	-0.81125	lulogut46050	1.48416
	lulogutSigP-8474	19.235	9.128	lulogutSigP-8474	1.02205																	lulogut34584	4.5274	-1.0647	lulogut34584	1.36339
	lulogut237	5.8244	8.6809	lulogut237	1.0101																	lulogut45588	6.3186	-0.36587	lulogut45588	1.3537
	lulogutSigP-48117	12.317	5.6034	lulogutSigP-48117	1.17352																	lulogut32543	7.5599	-0.45452	lulogut32543	1.05796
	lulogut36308	6.5112	4.9594	lulogut36308	1.36805																	lulogut45589	1.6943	-7.872	lulogut45589	1.02134
	lulogut44992	3.9648	3.0384	lulogut44992	1.03864
					1st	#	%				2nd	#	%				3rd	#	%				4th	#	%
					Exp	22	0.19469				Exp	42	0.371681				Exp	25	0.221239				Exp	24	0.212389
					Total	113					Total	113					Total	113					Total	113
								# Expected						# Expected						# Expected						# Expected
					Obs1d	7	0.466667	2.92035			Obs1d	0	0	5.57522			Obs1d	2	0.133333	3.31858			Obs1d	6	0.4	3.18584
					Total	15					Total	15					Total	15					Total	15

### Sheet: Quad_12d_up
	1st	GeneID	PC.1	PC.2	GeneID	log2FoldChange		2nd	GeneID	PC.1	PC.2	GeneID	log2FoldChange		3rd	GeneID	PC.1	PC.2	GeneID	log2FoldChange		4th	GeneID	PC.1	PC.2	GeneID	log2FoldChange
		lulogut33084	14.668	10.257	lulogut33084	1.2214			lulogutSigP-54446	-3.0454	1.9294	lulogutSigP-54446	1.18988			lulogutSigP-54422	-2.8201	-1.5648	lulogutSigP-54422	1.08258			lulogut32543	7.5599	-0.45452	lulogut32543	1.59201
		lulogutSigP-8474	19.235	9.128	lulogutSigP-8474	1.17138										lulogutSigP-34488	-0.6268	-2.6384	lulogutSigP-34488	1.07692			lulogut50375	3.1529	-0.45469	lulogut50375	1.25235
		lulogutSigP-34911	7.9395	8.6091	lulogutSigP-34911	1.108																	lulogut34584	4.5274	-1.0647	lulogut34584	1.06084
		lulogut237	5.8244	8.6809	lulogut237	1.09301																	lulogut42037	14.33	-3.23	lulogut42037	1.30713
		lulogut32996	6.7663	6.072	lulogut32996	1.02376
		lulogut33966	10.045	2.1758	lulogut33966	1.01033
		lulogut23243	8.775	7.9015	lulogut23243	1.00051
							1st	#	%				2nd	#	%				3rd	#	%				4th	#	%
							Exp	22	0.19469				Exp	42	0.371681				Exp	25	0.221239				Exp	24	0.212389
							Total	113					Total	113					Total	113					Total	113
										# Expected						# Expected						# Expected						# Expected
							Obs1d	7	0.5	2.72566			Obs1d	1	0.0714286	5.20354			Obs1d	2	0.142857	3.09735			Obs1d	4	0.285714	2.97345
							Total	14					Total	14					Total	14					Total	14
lulogutSigP-35017	1.01053
lulogutSigP-42783	1.10885

### Sheet: Quad_14d_up
	1st	GeneID	PC.1	PC.2	GeneID	log2FoldChange		2nd	GeneID	PC.1	PC.2	GeneID	log2FoldChange		3rd	GeneID	PC.1	PC.2	GeneID	log2FoldChange		4th	GeneID	PC.1	PC.2	GeneID	log2FoldChange
		lulogut34615	16.823	11.163	lulogut34615	1.16845			lulogutSigP-34624	-8.5648	5.3057	lulogutSigP-34624	1.18167			lulogut56076	-20.145	-8.9041	lulogut56076	2.14069			lulogut32543	7.5599	-0.45452	lulogut32543	1.23952
		lulogutSigP-8474	19.235	9.128	lulogutSigP-8474	1.35994			lulogutSigP-35615	-2.8747	8.6165	lulogutSigP-35615	1.16582			lulogut13235	-6.8857	-5.1387	lulogut13235	1.69275			lulogut34584	4.5274	-1.0647	lulogut34584	1.25831
		lulogut237	5.8244	8.6809	lulogut237	1.17412										lulogutSigP-34488	-0.6268	-2.6384	lulogutSigP-34488	1.21786
		lulogut36308	6.5112	4.9594	lulogut36308	1.01086
		lulogut44992	3.9648	3.0384	lulogut44992	1.00787
						1st	#	%				2nd	#	%				3rd	#	%				4th	#	%
						Exp	22	0.19469				Exp	42	0.371681				Exp	25	0.221239				Exp	24	0.212389
						Total	113					Total	113					Total	113					Total	113
									# Expected						# Expected						# Expected						# Expected
						Obs1d	5	0.416667	2.33628			Obs1d	2	0.166667	4.46018			Obs1d	3	0.25	2.65487			Obs1d	2	0.166667	2.54867
						Total	12					Total	12					Total	12					Total	12

### Sheet: Quad_UP_STATS
			1st	#	%				2nd	#	%				3rd	#	%				4th	#	%
			Exp	22	0.19469				Exp	42	0.371681				Exp	25	0.221239				Exp	24	0.212389
			Total	113					Total	113					Total	113					Total	113
						# Expected						# Expected						# Expected						# Expected
			Obs1d	0	0	0.19469			Obs1d	1	1	0.371681			Obs1d	0	0	0.221239			Obs1d	0	0	0.212389
			Total	1					Total	1					Total	1					Total	1
			Obs2d	0	0	0.584071			Obs2d	3	1	1.11504			Obs2d	0	0	0.663717			Obs2d	0	0	0.637168
			Total	3					Total	3					Total	3					Total	3
			Obs4d	3	0.130435	4.47788			Obs4d	0	0	8.54867			Obs4d	6	0.26087	5.0885			Obs4d	14	0.608696	4.88496
			Total	23					Total	23					Total	23					Total	23
			Obs6d	4	0.2	3.89381			Obs6d	0	0	7.43363			Obs6d	3	0.15	4.42478			Obs6d	13	0.65	4.24779
			Total	20					Total	20					Total	20					Total	20
			Obs8d	7	0.466667	2.92035			Obs8d	0	0	5.57522			Obs8d	2	0.133333	3.31858			Obs8d	6	0.4	3.18584
			Total	15					Total	15					Total	15					Total	15
			Obs12d	7	0.5	2.72566			Obs12d	1	0.0714286	5.20354			Obs12d	2	0.142857	3.09735			Obs12d	4	0.285714	2.97345
			Total	14					Total	14					Total	14					Total	14
			Obs14d	5	0.416667	2.33628			Obs14d	2	0.166667	4.46018			Obs14d	3	0.25	2.65487			Obs14d	2	0.166667	2.54867
			Total	12					Total	12					Total	12					Total	12
			Obs1d	#OBS	#EXP		Obs2d	#OBS	#EXP		Obs4d	#OBS	#EXP		Obs6d	#OBS	#EXP		Obs8d	#OBS	#EXP		Obs12d	#OBS	#EXP		Obs14d	#OBS	#EXP			#OBS	#EXP
			1st	0	0.19469		1st	0	0.584071		1st	3	4.47788		1st	4	3.89381		1st	7	2.92035		1st	7	2.72566		1st	5	2.33628		1st		2.33628
			2nd	1	0.371681		2nd	3	1.11504		2nd	0	8.54867		2nd	0	7.43363		2nd	0	5.57522		2nd	1	5.20354		2nd	2	4.46018		2nd		4.46018
			3rd	0	0.221239		3rd	0	0.663717		3rd	6	5.0885		3rd	3	4.42478		3rd	2	3.31858		3rd	2	3.09735		3rd	3	2.65487		3rd		2.65487
			4th	0	0.212389		4th	0	0.637168		4th	14	4.88496		4th	13	4.24779		4th	6	3.18584		4th	4	2.97345		4th	2	2.54867		4th		2.54867
