## Supplementary material for "*Leishmania* infection induces a limited differential gene expression in the sand fly midgut": Table S9

### Sheet: Quad_1d_down
1st	GeneID	PC.1	PC.2	GeneID	log2FoldChange			2nd	GeneID	PC.1	PC.2	GeneID	log2FoldChange		3rd	GeneID	PC.1	PC.2	GeneID	log2FoldChange		4th	GeneID	PC.1	PC.2	GeneID	log2FoldChange
								lulogut42801	-0.83158	10.296	lulogut42801	-1.41959
								1st	#	%				2nd	#	%				3rd	#	%				4th	#	%
								Exp	22	0.19469				Exp	42	0.371681				Exp	25	0.221239				Exp	24	0.212389
								Total	113					Total	113					Total	113					Total	113
											# Expected						# Expected						# Expected						# Expected
								Obs1d	0	0	0.19469			Obs1d	1	1	0.371681			Obs1d	0	0	0.221239			Obs1d	0	0	0.212389
								Total	1					Total	1					Total	1					Total	1

### Sheet: Quad_2d_down
1st	GeneID	PC.1	PC.2	GeneID	log2FoldChange		2nd	GeneID	PC.1	PC.2	GeneID	log2FoldChange		3rd	GeneID	PC.1	PC.2	GeneID	log2FoldChange		4th	GeneID	PC.1	PC.2	GeneID	log2FoldChange
	lulogut32574	9.9962	5.3534	lulogut32574	-1.30922			lulogutSigP-23092	-0.41757	1.5771	lulogutSigP-23092	-1.56323			lulogut40195	-10.927	-1.2734	lulogut40195	-1.82333
	lulogut48512	3.9449	11.311	lulogut48512	-1.2459			lulogutSigP-32510	-9.2524	0.11363	lulogutSigP-32510	-1.91946			lulogut21743	-6.1739	-2.1041	lulogut21743	-2.99118
								lulogutSigP-46620	-0.83158	10.296	lulogutSigP-46620	-2.53864			lulogutSigP-22907	-22.007	-11.284	lulogutSigP-22907	-5.39755
								lulogut44569	-13.158	1.4172	lulogut44569	-2.96052			lulogutSigP-18032	-17.397	-12.572	lulogutSigP-18032	-5.91792
															lulogutSigP-23161	-14.073	-13.05	lulogutSigP-23161	-5.6885
					1st	#	%				2nd	#	%				3rd	#	%				4th	#	%
					Exp	22	0.19469				Exp	42	0.371681				Exp	25	0.221239				Exp	24	0.212389
					Total	113					Total	113					Total	113					Total	113
								# Expected						# Expected						# Expected						# Expected
					Obs2d	2	0.181818	2.14159			Obs2d	4	0.363636	4.0885			Obs2d	5	0.454545	2.43363			Obs2d	0	0	2.33628
					Total	11					Total	11					Total	11					Total	11

### Sheet: Quad_4d_down
1st	GeneID	PC.1	PC.2	GeneID	log2FoldChange		2nd	GeneID	PC.1	PC.2	GeneID	log2FoldChange		3rd	GeneID	PC.1	PC.2	GeneID	log2FoldChange		4th	GeneID	PC.1	PC.2	GeneID	log2FoldChange
	lulogutSigP-16502	1.3654	10.643	lulogutSigP-16502	-4.92616			lulogut25316	-14.611	3.9589	lulogut25316	-4.29974			lulogutSigP-24104	-12.145	-0.11432	lulogutSigP-24104	-8.42328
	lulogutSigP-14897	10.131	2.1517	lulogutSigP-14897	-3.86143			lulogutSigP-16416	-12.669	2.0632	lulogutSigP-16416	-4.12556			lulogut36242	-27.57	-1.7052	lulogut36242	-5.52367
	lulogut19743	5.3922	6.4346	lulogut19743	-3.28123			lulogutSigP-26492	-10.463	3.2567	lulogutSigP-26492	-4.10568			lulogut21836	-14.215	-0.044621	lulogut21836	-3.86194
								lulogut8521	-10.703	2.0375	lulogut8521	-3.84785			lulogut15540	-14.68	-1.4165	lulogut15540	-3.23055
								lulogutSigP-17183	-8.683	0.29319	lulogutSigP-17183	-3.74957			lulogut50943	-16.874	-0.88191	lulogut50943	-3.19232
								lulogut20044	-10.114	3.9859	lulogut20044	-3.71765
								lulogut25198	-5.4129	5.0097	lulogut25198	-3.60085
								lulogutSigP-14363	-7.5756	2.2218	lulogutSigP-14363	-3.58469
								lulogutSigP-23085	-4.7249	3.9703	lulogutSigP-23085	-3.29585
								lulogutSigP-13735	-7.098	2.7293	lulogutSigP-13735	-3.10954
								lulogutSigP-40401	-15.491	2.0085	lulogutSigP-40401	-3.08252
								lulogutSigP-40100	-13.958	3.1191	lulogutSigP-40100	-2.76414
								lulogutSigP-8812	-10.787	5.5654	lulogutSigP-8812	-2.6818
								lulogut18851	-13.248	0.14807	lulogut18851	-2.66285
								lulogut21399	-6.9494	2.6105	lulogut21399	-2.53307
								lulogut20226	-11.559	3.7883	lulogut20226	-2.43976
								lulogut17740	-10.622	1.6119	lulogut17740	-2.39202
								lulogut22832	-8.7429	2.8893	lulogut22832	-2.20502
								lulogut21767	-0.42024	2.1737	lulogut21767	-2.09166
								lulogut16293	-8.4137	0.64464	lulogut16293	-1.78389
								lulogut56799	-0.53955	5.3584	lulogut56799	-1.68467
								lulogut16004	-2.705	3.1249	lulogut16004	-1.15712
				1st	#	%				2nd	#	%				3rd	#	%				4th	#	%
				Exp	22	0.19469				Exp	42	0.371681				Exp	25	0.221239				Exp	24	0.212389
				Total	113					Total	113					Total	113					Total	113
							# Expected						# Expected						# Expected						# Expected
				Obs4d	3	0.1	5.84071			Obs4d	22	0.733333	11.1504			Obs4d	5	0.166667	6.63717			Obs4d	0	0	6.37168
				Total	30					Total	30					Total	30					Total	30

### Sheet: Quad_12d_down
1st	GeneID	PC.1	PC.2	GeneID	log2FoldChange		2nd	GeneID	PC.1	PC.2	GeneID	log2FoldChange			3rd	GeneID	PC.1	PC.2	GeneID	log2FoldChange		4th	GeneID	PC.1	PC.2	GeneID	log2FoldChange
	lulogut19743	5.3922	6.4346	lulogut19743	-2.90981			lulogutSigP-54446	-3.0454	1.9294	lulogutSigP-54446	1.18988				lulogut40111	-8.9403	-1.3085	lulogut40111	-1.10992
	lulogutSigP-16502	1.3654	10.643	lulogutSigP-16502	-3.89347			lulogutSigP-23035	-5.1879	0.38163	lulogutSigP-23035	-1.2075				lulogut23407	-6.4702	-0.7924	lulogut23407	-1.2596
								lulogut56799	-0.53955	5.3584	lulogut56799	-1.3483				lulogut16984	-8.2668	-0.029894	lulogut16984	-1.26624
								lulogut44749	-8.4994	1.9065	lulogut44749	-1.99587
								lulogutSigP-56685	-13.191	2.5748	lulogutSigP-56685	-2.00069
								lulogut20226	-11.559	3.7883	lulogut20226	-2.13599
								lulogutSigP-37841	-13.572	2.2476	lulogutSigP-37841	-2.79907
								lulogut21324	-6.3548	0.011487	lulogut21324	-3.77822
								lulogutSigP-16416	-12.669	2.0632	lulogutSigP-16416	-3.9021
								lulogutSigP-15657	-1.171	4.91	lulogutSigP-15657	-4.08632
								lulogut25198	-5.4129	5.0097	lulogut25198	-4.38385
								lulogutSigP-24035	-15.203	6.3127	lulogutSigP-24035	-4.53614
								lulogut41307	-14.434	2.5605	lulogut41307	-6.14819
				1st	#	%				2nd	#	%				3rd	#	%				4th	#	%
				Exp	22	0.19469				Exp	42	0.371681				Exp	25	0.221239				Exp	24	0.212389
				Total	113					Total	113					Total	113					Total	113
							# Expected						# Expected							# Expected						# Expected
				Obs12d	2	0.111111	3.50442			Obs12d	13	0.722222	6.69027				Obs12d	3	0.166667	3.9823			Obs12d	0	0	3.82301
				Total	18					Total	18						Total	18					Total	18

### Sheet: Quad_14d_down
	1st	GeneID	PC.1	PC.2	GeneID	log2FoldChange		2nd	GeneID	PC.1	PC.2	GeneID	log2FoldChange		3rd	GeneID	PC.1	PC.2	GeneID	log2FoldChange		4th	GeneID	PC.1	PC.2	GeneID	log2FoldChange
									lulogut40330	-7.4275	1.4428	lulogut40330	-1.29283
					1st	#	%				2nd	#	%				3rd	#	%				4th	#	%
					Exp	22	0.19469				Exp	42	0.371681				Exp	25	0.221239				Exp	24	0.212389
					Total	113					Total	113					Total	113					Total	113
								# Expected						# Expected						# Expected						# Expected
					Obs14d	0	0	0.19469			Obs14d	1	1	0.371681			Obs14d	0	0	0.221239			Obs14d	0	0	0.212389
					Total	1					Total	1					Total	1					Total	1

### Sheet: Quad_Down_STATS
			1st	#	%				2nd	#	%				3rd	#	%				4th	#	%
			Exp	22	0.19469				Exp	42	0.371681				Exp	25	0.221239				Exp	24	0.212389
			Total	113					Total	113					Total	113					Total	113
						# Expected						# Expected						# Expected						# Expected
			Obs1d	0	0	0.19469			Obs1d	1	1	0.371681			Obs1d	0	0	0.221239			Obs1d	0	0	0.212389
			Total	1					Total	1					Total	1					Total	1
						# Expected						# Expected						# Expected						# Expected
			Obs2d	2	0.181818	2.14159			Obs2d	4	0.363636	4.0885			Obs2d	5	0.454545	2.43363			Obs2d	0	0	2.33628
			Total	11					Total	11					Total	11					Total	11
						# Expected						# Expected						# Expected						# Expected
			Obs4d	3	0.1	5.84071			Obs4d	22	0.733333	11.1504			Obs4d	5	0.166667	6.63717			Obs4d	0	0	6.37168
			Total	30					Total	30					Total	30					Total	30
						# Expected					# Expected						# Expected							# Expected
			Obs12d	2	0.111111	3.50442			Obs12d	13	0.722222	6.69027			Obs12d	3	0.166667	3.9823			Obs12d	0	0	3.82301
			Total	18					Total	18					Total	18					Total	18
						# Expected						# Expected						# Expected						# Expected
			Obs14d	0	0	0.19469			Obs14d	1	1	0.371681			Obs14d	0	0	0.221239			Obs14d	0	0	0.212389
			Total	1					Total	1					Total	1					Total	1
		Obs1d	#OBS	#EXP		Obs2d	#OBS	#EXP		Obs4d	#OBS	#EXP		Obs6d	#OBS	#EXP		Obs8d	#OBS	#EXP		Obs12d	#OBS	#EXP		Obs14d	#OBS	#EXP
		1st	0	0.19469		1st	2	2.14159		1st	3	5.84071		1st	0	0		1st	0	0		1st	2	3.50442		1st	0	0.19469
		2nd	1	0.371681		2nd	4	4.0885		2nd	22	11.1504		2nd	0	0		2nd	0	0		2nd	13	6.69027		2nd	1	0.371681
		3rd	0	0.221239		3rd	5	2.43363		3rd	5	6.63717		3rd	0	0		3rd	0	0		3rd	3	3.9823		3rd	0	0.221239
		4th	0	0.212389		4th	0	2.33628		4th	0	6.37168		4th	0	0		4th	0	0		4th	0	3.82301		4th	0	0.212389
