## Supplementary material for "*Leishmania* infection induces a limited differential gene expression in the sand fly midgut": Table S10

### Sheet: All DE Genes 
UP-regulated	Name	log2FoldChange	SEQ.Name	Comments	Class	DBase	Evalue		DOWN-regulated	Name	log2FoldChange	SEQ.Name	Comments	Class	DBase	Evalue
	lulogut45589	1.83683	lulogut45589	JAV13729.1 glutathione s-transferase Nyssomyia neivai	detox	DIPTERA1017	0			lulogut19743	-2.90981	lulogut19743	JAV03807.1 metallothionein-2-like protein Nyssomyia neivai	detox	DIPTERA1017	2e-34
	lulogut13235	1.69275	lulogut13235	ABV44726.1 glutathione S-transferase-like protein Phlebotomus papatasi	detox	DIPTERA1017	2e-88			lulogut19743	-3.28123	lulogut19743	JAV03807.1 metallothionein-2-like protein Nyssomyia neivai	detox	DIPTERA1017	2e-34
	lulogut25246	1.38905	lulogut25246	JAV13654.1 sulfotransferase Nyssomyia neivai	detox	DIPTERA1017	0			lulogutSigP-40401	-3.08252	lulogutSigP-40401	Chitin binding Peritrophin-A domain - signalP detected	extmat	PFAM	4e-12
	lulogut45588	1.3537	lulogut45588	JAV13724.1 glutathione s-transferase-like protein Nyssomyia neivai	detox	DIPTERA1017	3e-77			lulogutSigP-23092	-1.56323	lulogutSigP-23092	JAV29366.1 c-type lectin Culex tarsalis - signalP detected	imm/secreted JAV29366.1	DIPTERA1017	0
	lulogut45589	1.13192	lulogut45589	JAV13729.1 glutathione s-transferase Nyssomyia neivai	detox	DIPTERA1017	0			lulogut18851	-2.66285	lulogut18851	Tryptophan 23-dioxygenase	met/aa	KOG	0
	lulogutSigP-34911	1.108	lulogutSigP-34911	Cytochrome P450 CYP3/CYP5/CYP6/CYP9 subfamilies - probable fragment - signalP detected	detox	KOG	1e-59			lulogut50943	-3.19232	lulogut50943	Argininosuccinate synthase	met/aa	KOG	0
	lulogut45589	1.02134	lulogut45589	JAV13729.1 glutathione s-transferase Nyssomyia neivai	detox	DIPTERA1017	0			lulogut25316	-4.29974	lulogut25316	Hexokinase	met/carb	KOG	0
	lulogut33084	1.2214	lulogut33084	Cytochrome P450 CYP3/CYP5/CYP6/CYP9 subfamilies - 2 predicted membrane helices	detox membrane	KOG	0			lulogut56799	-1.3483	lulogut56799	JAV12044.1 glucose dehydrogenase fad quinone Nyssomyia neivai - signalP detected	met/energy	DIPTERA1017	0
	lulogut32543	1.59201	lulogut32543	XP_001870174.1 cytochrome P450 6a8 Culex quinquefasciatus	detox/ox	REFSEQ-INVERTEBRATE	0			lulogut56799	-1.68467	lulogut56799	JAV12044.1 glucose dehydrogenase fad quinone Nyssomyia neivai - signalP detected	met/energy	DIPTERA1017	0
	lulogut46050	1.48416	lulogut46050	XP_001843663.1 cytochrome P450 4C1 Culex quinquefasciatus	detox/ox	REFSEQ-INVERTEBRATE	0			lulogut20226	-2.13599	lulogut20226	Folylpolyglutamate synthase	met/int	KOG	0
	lulogut36308	1.36805	lulogut36308	probable cytochrome P450 6a14	detox/ox	REFSEQ-INVERTEBRATE	0			lulogut20226	-2.43976	lulogut20226	Folylpolyglutamate synthase	met/int	KOG	0
	lulogutSigP-8474	1.35994	lulogutSigP-8474	probable cytochrome P450 6a14	detox/ox	REFSEQ-INVERTEBRATE	0			lulogut32574	-1.30922	lulogut32574	17-beta-hydroxysteroid dehydrogenase 13-like isoform X2	met/lipd	REFSEQ-INVERTEBRATE	8e-66
	lulogut32543	1.23952	lulogut32543	XP_001870174.1 cytochrome P450 6a8 Culex quinquefasciatus	detox/ox	REFSEQ-INVERTEBRATE	0			lulogut21399	-2.53307	lulogut21399	Phosphatidylinositol transfer protein SEC14	met/lipd	KOG	5e-48
	lulogut237	1.17412	lulogut237	XP_001649312.1 probable cytochrome P450 6d5 Aedes aegypti - probable fragment	detox/ox	REFSEQ-INVERTEBRATE	1e-68			lulogut21836	-3.86194	lulogut21836	JAV11771.1 lipid storage droplets surface-binding protein 1 Nyssomyia neivai	met/lipd	DIPTERA1017	0
	lulogutSigP-48117	1.17352	lulogutSigP-48117	probable cytochrome P450 6a14	detox/ox	REFSEQ-INVERTEBRATE	0			lulogut41307	-6.14819	lulogut41307	JAV11511.1 ecdysteroid kinase Nyssomyia neivai	met/lipd	DIPTERA1017	0
	lulogutSigP-8474	1.17138	lulogutSigP-8474	probable cytochrome P450 6a14	detox/ox	REFSEQ-INVERTEBRATE	0			lulogut16984	-1.26624	lulogut16984	Phosphoribosylformylglycinamidine synthase	met/nuc	KOG	0
	lulogut34615	1.16845	lulogut34615	XP_001649312.1 probable cytochrome P450 6d5	detox/ox	REFSEQ-INVERTEBRATE	0			lulogut40330	-1.29283	lulogut40330	Uridylate kinase/adenylate kinase	met/nuc	KOG	4e-59
	lulogut15028	1.14516	lulogut15028	XP_001870174.1 cytochrome P450 6a8 Culex quinquefasciatus	detox/ox	REFSEQ-INVERTEBRATE	0			lulogut42801	-1.41959	lulogut42801	DNA damage-responsive repressor GIS1/RPH1 jumonji superfamily	nr	KOG	0
	lulogut237	1.09301	lulogut237	XP_001649312.1 probable cytochrome P450 6d5 Aedes aegypti - probable fragment	detox/ox	REFSEQ-INVERTEBRATE	1e-68			lulogut16293	-1.78389	lulogut16293	Ca2+ sensor (EF-Hand superfamily)	pe	KOG	1e-06
	lulogut32543	1.05796	lulogut32543	XP_001870174.1 cytochrome P450 6a8 Culex quinquefasciatus	detox/ox	REFSEQ-INVERTEBRATE	0			lulogut25198	-3.60085	lulogut25198	JAV08757.1 trypsin Nyssomyia neivai	pm/protease	DIPTERA1017	0
	lulogutSigP-8474	1.02205	lulogutSigP-8474	probable cytochrome P450 6a14	detox/ox	REFSEQ-INVERTEBRATE	0			lulogut25198	-4.38385	lulogut25198	JAV08757.1 trypsin Nyssomyia neivai	pm/protease	DIPTERA1017	0
	lulogut34615	1.02123	lulogut34615	XP_001649312.1 probable cytochrome P450 6d5	detox/ox	REFSEQ-INVERTEBRATE	0			lulogutSigP-8812	-2.6818	lulogutSigP-8812	JAV08553.1 attacin precursor partial Nyssomyia neivai - signalP detected	s/	DIPTERA1017	5e-64
	lulogut36308	1.01086	lulogut36308	probable cytochrome P450 6a14	detox/ox	REFSEQ-INVERTEBRATE	0			lulogutSigP-24035	-4.53614	lulogutSigP-24035	JAV08413.1 secreted mucin Nyssomyia neivai - signalP detected	s/	DIPTERA1017	0
	lulogut237	1.0101	lulogut237	XP_001649312.1 probable cytochrome P450 6d5 Aedes aegypti - probable fragment	detox/ox	REFSEQ-INVERTEBRATE	1e-68			lulogutSigP-24104	-8.42328	lulogutSigP-24104	JAV08889.1 juvenile hormone binding protein in insects Nyssomyia neivai - signalP detected	s/	DIPTERA1017	0
	lulogut46051	1.1836	lulogut46051	XP_001866325.1 cytochrome P450 4d1 Culex quinquefasciatus - 2 predicted membrane helices	detox/ox membrane	REFSEQ-INVERTEBRATE	1e-99			lulogutSigP-23161	-5.6885	lulogutSigP-23161	AAO22149.1 mammalian-like lipase Phlebotomus papatasi - signalP detected	s/met/lipd AAO22149.1	DIPTERA1017	0
	lulogutSigP-25698	2.44363	lulogutSigP-25698	Major epididymal secretory protein HE1 - signalP detected	imm	KOG	3e-12			lulogutSigP-26492	-4.10568	lulogutSigP-26492	JAV11299.1 deoxyribonuclease i partial Nyssomyia neivai - signalP detected	s/met/nuc JAV11299.1	DIPTERA1017	0
	lulogut42063	2.36189	lulogut42063	Glutamate decarboxylase	met/aa	KOG	0			lulogut23407	-1.2596	lulogut23407	JAV08690.1 trypsin-like serine protease partial Nyssomyia neivai - signalP detected	s/protease	DIPTERA1017	0
	lulogut32996	1.02376	lulogut32996	Alanine-glyoxylate aminotransferase AGT2	met/aa	KOG	0			lulogutSigP-14363	-3.58469	lulogutSigP-14363	JAV08733.1 trypsin-like serine protease Nyssomyia neivai - signalP detected	s/protease	DIPTERA1017	0
	lulogutSigP-23273	1.04776	lulogutSigP-23273	ABV60310.1 carboxypeptidase A Lutzomyia longipalpis - signalP detected	met/aa/secreted ABV60310.1	DIPTERA1017	0			lulogutSigP-23035	-1.2075	lulogutSigP-23035	Serine protease inhibitor 27A - signalP detected	s/protinh	SWISSP	1e-80
	lulogutSigP-12857	1.47133	lulogutSigP-12857	ABV60311.1 carboxypeptidase A partial Lutzomyia longipalpis - signalP detected	met/aa/secreted ABV60311.1	DIPTERA1017	0			lulogutSigP-16416	-3.9021	lulogutSigP-16416	BPTI/Kunitz family of serine protease inhibitors - signalP detected	s/protinh Kunitz	SMART	8e-17
	lulogutSigP-12857	1.23448	lulogutSigP-12857	ABV60311.1 carboxypeptidase A partial Lutzomyia longipalpis - signalP detected	met/aa/secreted ABV60311.1	DIPTERA1017	0			lulogutSigP-16416	-4.12556	lulogutSigP-16416	BPTI/Kunitz family of serine protease inhibitors - signalP detected	s/protinh Kunitz	SMART	8e-17
	lulogutSigP-17086	1.14882	lulogutSigP-17086	ABV60311.1 carboxypeptidase A partial Lutzomyia longipalpis - signalP detected	met/aa/secreted ABV60311.1	DIPTERA1017	0			lulogutSigP-13735	-3.10954	lulogutSigP-13735	hypothetical conserved secreted protein precursor	s/ucs	Sigp	NA
	lulogutSigP-33280	1.76146	lulogutSigP-33280	Puromycin-sensitive aminopeptidase - signalP detected	met/aa/secreted Puromycin-sensitive	KOG	0			lulogutSigP-16502	-3.89347	lulogutSigP-16502	hypothetical conserved secreted protein precursor	s/ucs	Sigp	NA
	lulogutSigP-39956	1.64281	lulogutSigP-39956	Puromycin-sensitive aminopeptidase - signalP detected	met/aa/secreted Puromycin-sensitive	KOG	0			lulogutSigP-16502	-4.92616	lulogutSigP-16502	hypothetical conserved secreted protein precursor	s/ucs	Sigp	NA
	lulogut56076	2.14069	lulogut56076	JAV12467.1 udp-glucoronosyl and udp-glucosyl transferase Nyssomyia neivai - 2 predicted membrane helices	met/carb membrane	DIPTERA1017	0			lulogut21767	-2.09166	lulogut21767	hypothetical secreted protein precursor	s/uk	DIPTERA1017	1000
	lulogutSigP-34624	1.18167	lulogutSigP-34624	JAV12537.1 udp-glucoronosyl and udp-glucosyl transferase Nyssomyia neivai - signalP detected - 2 predicted membrane helices	met/carb membrane	DIPTERA1017	0			lulogutSigP-37841	-2.79907	lulogutSigP-37841	hypothetical secreted protein precursor	s/uk	DIPTERA1017	1000
	lulogut24944	1.84318	lulogut24944	Alpha-L-fucosidase - signalP detected	met/carb/secreted Alpha-L-fucosidase	KOG	0			lulogutSigP-17183	-3.74957	lulogutSigP-17183	hypothetical secreted protein precursor	s/uk	DIPTERA1017	1000
	lulogutSigP-13703	1.07611	lulogutSigP-13703	Beta-galactosidase - signalP detected	met/carb/secreted Beta-galactosidase	KOG	0			lulogutSigP-14897	-3.86143	lulogutSigP-14897	hypothetical secreted protein precursor	s/uk	DIPTERA1017	1000
	lulogut23243	1.00051	lulogut23243	XP_021710501.1 5-aminolevulinate synthase	met/energy	REFSEQ-INVERTEBRATE	0			lulogut36242	-5.52367	lulogut36242	hypothetical secreted protein precursor	s/uk	DIPTERA1017	1000
	lulogut34584	1.62458	lulogut34584	XP_001651935.1 epoxide hydrolase 1	met/lipd	REFSEQ-INVERTEBRATE	5e-92			lulogut40111	-1.10992	lulogut40111	Neural cell adhesion molecule L1 - probable fragment - 10 OH-glycosylation sites	st	KOG	1e-41
	lulogut35266	1.58803	lulogut35266	Acyl-CoA synthetase	met/lipd	KOG	7e-99			lulogut40195	-1.82333	lulogut40195	NP_523758.3 juvenile hormone esterase isoform A - probable fragment	st	DROSOPH	6e-29
	lulogut34584	1.36339	lulogut34584	XP_001651935.1 epoxide hydrolase 1	met/lipd	REFSEQ-INVERTEBRATE	5e-92			lulogut15540	-3.23055	lulogut15540	JAV06836.1 transient receptor potential channel pyrexia partial Nyssomyia neivai - 7 predicted membrane helices	st membrane	DIPTERA1017	0
	lulogut46520	1.29016	lulogut46520	short/branched chain specific acyl-CoA dehydrogenase	met/lipd	REFSEQ-INVERTEBRATE	0			lulogut8521	-3.84785	lulogut8521	K+-dependent Ca2+/Na+ exchanger NCKX1 - probable fragment - 12 predicted membrane helices	st membrane	KOG	1e-59
	lulogut34584	1.25831	lulogut34584	XP_001651935.1 epoxide hydrolase 1	met/lipd	REFSEQ-INVERTEBRATE	5e-92			lulogutSigP-22907	-5.39755	lulogutSigP-22907	Acetylcholinesterase/Butyrylcholinesterase - probable fragment - signalP detected	st/secreted Acetylcholinesterase/Butyrylcholinesterase	KOG	4e-54
	lulogut50375	1.25235	lulogut50375	Long chain fatty acid acyl-CoA ligase	met/lipd	KOG	4e-52			lulogut21324	-3.77822	lulogut21324	JAV06440.1 ovotransferrin partial Nyssomyia neivai	storage/	DIPTERA1017	0
	lulogut50375	1.22131	lulogut50375	Long chain fatty acid acyl-CoA ligase	met/lipd	KOG	4e-52			lulogut44569	-2.96052	lulogut44569	Forkhead/HNF-3-related transcription factor	tf	KOG	3e-90
	lulogutSigP-34488	1.21786	lulogutSigP-34488	Acyl-CoA synthetase - probable fragment - signalP detected	met/lipd	KOG	7e-83			lulogut17740	-2.39202	lulogut17740	U2-associated snRNP A' protein	tm	KOG	1e-13
	lulogut34584	1.20005	lulogut34584	XP_001651935.1 epoxide hydrolase 1	met/lipd	REFSEQ-INVERTEBRATE	5e-92			lulogutSigP-15657	-4.08632	lulogutSigP-15657	nucleolar and coiled-body phosphoprotein 1 isoform X2 Drosophila ficusphila - probable fragment - 18 OH-glycosylation sites - signalP detected	tm	REFSEQ-INVERTEBRATE	4e-21
	lulogutSigP-34488	1.10942	lulogutSigP-34488	Acyl-CoA synthetase - probable fragment - signalP detected	met/lipd	KOG	7e-83			lulogutSigP-56685	-2.00069	lulogutSigP-56685	JAV05011.1 inward rectifier potassium channel partial Nyssomyia neivai - probable fragment	tr	DIPTERA1017	0
	lulogutSigP-34484	1.10936	lulogutSigP-34484	Acyl-CoA synthetase - probable fragment - signalP detected	met/lipd	KOG	4e-60			lulogut21743	-2.99118	lulogut21743	JAV05033.1 sodium/potassium-transporting atpase subunit beta-2-like protein Nyssomyia neivai - Membrane anchor detected - 2 predicted membrane helices	tr membrAnchor membrane	DIPTERA1017	0
	lulogut50375	1.08113	lulogut50375	Long chain fatty acid acyl-CoA ligase	met/lipd	KOG	4e-52			lulogut16004	-1.15712	lulogut16004	Amino acid transporters - 11 predicted membrane helices	tr membrane	KOG	0
	lulogutSigP-34488	1.07692	lulogutSigP-34488	Acyl-CoA synthetase - probable fragment - signalP detected	met/lipd	KOG	7e-83			lulogutSigP-32510	-1.91946	lulogutSigP-32510	Permease of the major facilitator superfamily - signalP detected - 10 predicted membrane helices	tr membrane	KOG	0
	lulogut34584	1.06084	lulogut34584	XP_001651935.1 epoxide hydrolase 1	met/lipd	REFSEQ-INVERTEBRATE	5e-92			lulogut22832	-2.20502	lulogut22832	JAV04989.1 inwardly rectifying potassium channel isoform f Nyssomyia neivai - 2 predicted membrane helices	tr membrane	DIPTERA1017	0
	lulogut35266	1.04957	lulogut35266	Acyl-CoA synthetase	met/lipd	KOG	7e-99			lulogutSigP-46620	-2.53864	lulogutSigP-46620	Permease of the major facilitator superfamily - probable fragment - 8 predicted membrane helices	tr membrane	KOG	9e-85
	lulogut44992	1.03864	lulogut44992	Acyl-CoA synthetase - probable fragment	met/lipd	KOG	4e-70			lulogutSigP-40100	-2.76414	lulogutSigP-40100	Facilitated trehalose transporter Tret1 - probable fragment - signalP detected - 12 predicted membrane helices	tr membrane	SWISSP	5e-93
	lulogut44992	1.00787	lulogut44992	Acyl-CoA synthetase - probable fragment	met/lipd	KOG	4e-70			lulogut48512	-1.2459	lulogut48512	JAV04005.1 hypothetical protein partial Nyssomyia neivai	uc	DIPTERA1017	0
	lulogutSigP-53526	1.42967	lulogutSigP-53526	diacylglycerol acyltransferase (DGAT) - signalP detected - 2 predicted membrane helices	met/lipd membrane	KOG	0			lulogut44749	-1.99587	lulogut44749	jav10731.1 pdz domain-containing protein nyssomyia neivai - 16 OH-glycosylation sites - 16 NetOglyc sites	uc	DIPTERA1017	0
	lulogut42037	1.30713	lulogut42037	JAV11176.1 alkaline nuclease partial Nyssomyia neivai	met/nuc	DIPTERA1017	0			lulogutSigP-23085	-3.29585	lulogutSigP-23085	jav02859.1 secreted protein precursor partial nyssomyia neivai - signalP detected - 2 predicted membrane helices	uc/memb	DIPTERA1017	3e-76
	lulogut33966	1.01033	lulogut33966	Nucleoside phosphatase - 2 predicted membrane helices	met/nuc membrane	KOG	0			lulogut20044	-3.71765	lulogut20044	Conserved plasma membrane protein - 3 predicted membrane helices	uc/memb	DIPTERA1017	2e-57
	lulogut42669	6.44917	lulogut42669	Endosomal membrane EMP70 - 10 predicted membrane helices	pe membrane	KOG	0			lulogutSigP-18032	-5.91792	lulogutSigP-18032	Unknown product - signalP detected - 2 predicted membrane helices	uk membrane		NA
	lulogutSigP-54446	1.18988	lulogutSigP-54446	Peptide exporter ABC superfamily - probable fragment - 14 predicted membrane helices	pe membrane	KOG	3e-59
	lulogutSigP-54422	1.08258	lulogutSigP-54422	Peptide exporter ABC superfamily - probable fragment - signalP detected - 17 predicted membrane helices	pe membrane	KOG	2e-61
	lulogutSigP-35736	2.17722	lulogutSigP-35736	Trypsin-like serine protease - signalP detected	pm	SMART	2e-58
	lulogut24040	2.10256	lulogut24040	Peptide methionine sulfoxide reductase	pm	KOG	8e-43
	lulogutSigP-1870	1.84243	lulogutSigP-1870	Trypsin-like serine protease - signalP detected	pm	SMART	5e-67
	lulogutSigP-35736	1.71973	lulogutSigP-35736	Trypsin-like serine protease - signalP detected	pm	SMART	2e-58
	lulogutSigP-33169	1.45489	lulogutSigP-33169	Trypsin-like serine protease - signalP detected	pm	SMART	4e-67
	lulogutSigP-23916	1.40439	lulogutSigP-23916	Trypsin-like serine protease - signalP detected	pm	SMART	3e-65
	lulogut18850	1.61077	lulogut18850	Ubiquitin-associated and SH3 domain-containing protein B	prot	SWISSP	0
	lulogut44776	1.50826	lulogut44776	E3 ubiquitin-protein ligase listerin-like	prot	REFSEQ-INVERTEBRATE	0
	lulogut18850	1.32602	lulogut18850	Ubiquitin-associated and SH3 domain-containing protein B	prot	SWISSP	0
	lulogutSigP-54492	2.44501	lulogutSigP-54492	Insect allergen related repeat - signalP detected	s/	PFAM	5e-42
	lulogutSigP-646	2.30668	lulogutSigP-646	Insect allergen related repeat - signalP detected	s/	PFAM	5e-28
	lulogutSigP-16736	2.22338	lulogutSigP-16736	Insect allergen related repeat - signalP detected	s/	PFAM	4e-30
	lulogutSigP-13949	2.16433	lulogutSigP-13949	Insect allergen related repeat - signalP detected	s/	PFAM	2e-42
	lulogutSigP-13652	1.77927	lulogutSigP-13652	Insect allergen related repeat - signalP detected	s/	PFAM	2e-32
	lulogutSigP-13652	1.75918	lulogutSigP-13652	Insect allergen related repeat - signalP detected	s/	PFAM	2e-32
	lulogutSigP-13949	1.50337	lulogutSigP-13949	Insect allergen related repeat - signalP detected	s/	PFAM	2e-42
	lulogutSigP-16736	1.49904	lulogutSigP-16736	Insect allergen related repeat - signalP detected	s/	PFAM	4e-30
	lulogutSigP-53922	2.40483	lulogutSigP-53922	Secreted metalloprotease	s/enz metalloprotease	DIPTERA1017	0
	lulogutSigP-32546	2.31245	lulogutSigP-32546	Secreted metalloprotease	s/enz metalloprotease	DIPTERA1017	0
	lulogutSigP-32546	2.02107	lulogutSigP-32546	Secreted metalloprotease	s/enz metalloprotease	DIPTERA1017	0
	lulogutSigP-53640	1.26669	lulogutSigP-53640	mucin-2 isoform X2 Drosophila biarmipes - probable fragment - 85 OH-glycosylation sites - signalP detected	s/mucin s/mucin	REFSEQ-INVERTEBRATE	7e-29
	lulogutSigP-53640	1.03831	lulogutSigP-53640	mucin-2 isoform X2 Drosophila biarmipes - probable fragment - 85 OH-glycosylation sites - signalP detected	s/mucin s/mucin	REFSEQ-INVERTEBRATE	7e-29
	lulogutSigP-25516	1.67471	lulogutSigP-25516	XP_021698609.1 chymotrypsin-2	s/protease	REFSEQ-INVERTEBRATE	8e-80
	lulogut53814	1.629	lulogut53814	ABV60309.1 chymotrypsin Lutzomyia longipalpis - signalP detected	s/protease	DIPTERA1017	0
	lulogutSigP-35615	1.16582	lulogutSigP-35615	hypothetical secreted protein precursor	s/uk	DIPTERA1017	1000
	lulogutSigP-46620	6.03667	lulogutSigP-46620	Permease of the major facilitator superfamily - probable fragment - 8 predicted membrane helices	tr membrane	KOG	9e-85

### Sheet: 1d
UP-regulated	GeneID	log2FoldChange	SEQ.Name	Comments	Class	DBase	Evalue		DOWN-regulated	GeneID	log2FoldChange	SEQ.Name	Comments	Class	DBase	Evalue
	lulogutSigP-46620	6.03667	lulogutSigP-46620	Permease of the major facilitator superfamily - probable fragment - 8 predicted membrane helices	tr membrane	KOG	9e-85			lulogut42801	-1.41959	lulogut42801	DNA damage-responsive repressor GIS1/RPH1 jumonji superfamily	nr	KOG	0

### Sheet: 2d
UP-regulated	GeneID	log2FoldChange	SEQ.Name	Comments	Class	DBase	Evalue		DOWN-regulated	GeneID	log2FoldChange	SEQ.Name	Comments	Class	DBase	Evalue
	lulogut42063	2.36189	lulogut42063	Glutamate decarboxylase	met/aa	KOG	0			lulogutSigP-23092	-1.56323	lulogutSigP-23092	JAV29366.1 c-type lectin Culex tarsalis - signalP detected	imm/secreted JAV29366.1	DIPTERA1017	0
	lulogut42669	6.44917	lulogut42669	Endosomal membrane EMP70 - 10 predicted membrane helices	pe membrane	KOG	0			lulogut32574	-1.30922	lulogut32574	17-beta-hydroxysteroid dehydrogenase 13-like isoform X2	met/lipd	REFSEQ-INVERTEBRATE	8e-66
	lulogut44776	1.50826	lulogut44776	E3 ubiquitin-protein ligase listerin-like	prot	REFSEQ-INVERTEBRATE	0			lulogutSigP-23161	-5.6885	lulogutSigP-23161	AAO22149.1 mammalian-like lipase Phlebotomus papatasi - signalP detected	s/met/lipd AAO22149.1	DIPTERA1017	0
										lulogut40195	-1.82333	lulogut40195	NP_523758.3 juvenile hormone esterase isoform A - probable fragment	st	DROSOPH	6e-29
										lulogutSigP-22907	-5.39755	lulogutSigP-22907	Acetylcholinesterase/Butyrylcholinesterase - probable fragment - signalP detected	st/secreted Acetylcholinesterase/Butyrylcholinesterase	KOG	4e-54
										lulogut44569	-2.96052	lulogut44569	Forkhead/HNF-3-related transcription factor	tf	KOG	3e-90
										lulogut21743	-2.99118	lulogut21743	JAV05033.1 sodium/potassium-transporting atpase subunit beta-2-like protein Nyssomyia neivai - Membrane anchor detected - 2 predicted membrane helices	tr membrAnchor membrane	DIPTERA1017	0
										lulogutSigP-32510	-1.91946	lulogutSigP-32510	Permease of the major facilitator superfamily - signalP detected - 10 predicted membrane helices	tr membrane	KOG	0
										lulogutSigP-46620	-2.53864	lulogutSigP-46620	Permease of the major facilitator superfamily - probable fragment - 8 predicted membrane helices	tr membrane	KOG	9e-85
										lulogut48512	-1.2459	lulogut48512	JAV04005.1 hypothetical protein partial Nyssomyia neivai	uc	DIPTERA1017	0
										lulogutSigP-18032	-5.91792	lulogutSigP-18032	Unknown product - signalP detected - 2 predicted membrane helices	uk membrane		NA

### Sheet: 4d
UP-regulated	GeneID	log2FoldChange	SEQ.Name	Comments	Class	DBase	Evalue		DOWN-regulated	GeneID	log2FoldChange	SEQ.Name	Comments	Class	DBase	Evalue
	lulogut25246	1.38905	lulogut25246	JAV13654.1 sulfotransferase Nyssomyia neivai	detox	DIPTERA1017	0			lulogut19743	-3.28123	lulogut19743	JAV03807.1 metallothionein-2-like protein Nyssomyia neivai	detox	DIPTERA1017	2e-34
	lulogut45589	1.13192	lulogut45589	JAV13729.1 glutathione s-transferase Nyssomyia neivai	detox	DIPTERA1017	0			lulogutSigP-40401	-3.08252	lulogutSigP-40401	Chitin binding Peritrophin-A domain - signalP detected	extmat	PFAM	4e-12
	lulogutSigP-25698	2.44363	lulogutSigP-25698	Major epididymal secretory protein HE1 - signalP detected	imm	KOG	3e-12			lulogut18851	-2.66285	lulogut18851	Tryptophan 23-dioxygenase	met/aa	KOG	0
	lulogutSigP-23273	1.04776	lulogutSigP-23273	ABV60310.1 carboxypeptidase A Lutzomyia longipalpis - signalP detected	met/aa/secreted ABV60310.1	DIPTERA1017	0			lulogut50943	-3.19232	lulogut50943	Argininosuccinate synthase	met/aa	KOG	0
	lulogutSigP-12857	1.23448	lulogutSigP-12857	ABV60311.1 carboxypeptidase A partial Lutzomyia longipalpis - signalP detected	met/aa/secreted ABV60311.1	DIPTERA1017	0			lulogut25316	-4.29974	lulogut25316	Hexokinase	met/carb	KOG	0
	lulogutSigP-17086	1.14882	lulogutSigP-17086	ABV60311.1 carboxypeptidase A partial Lutzomyia longipalpis - signalP detected	met/aa/secreted ABV60311.1	DIPTERA1017	0			lulogut56799	-1.68467	lulogut56799	JAV12044.1 glucose dehydrogenase fad quinone Nyssomyia neivai - signalP detected	met/energy	DIPTERA1017	0
	lulogutSigP-33280	1.76146	lulogutSigP-33280	Puromycin-sensitive aminopeptidase - signalP detected	met/aa/secreted Puromycin-sensitive	KOG	0			lulogut20226	-2.43976	lulogut20226	Folylpolyglutamate synthase	met/int	KOG	0
	lulogut24944	1.84318	lulogut24944	Alpha-L-fucosidase - signalP detected	met/carb/secreted Alpha-L-fucosidase	KOG	0			lulogut21399	-2.53307	lulogut21399	Phosphatidylinositol transfer protein SEC14	met/lipd	KOG	5e-48
	lulogutSigP-13703	1.07611	lulogutSigP-13703	Beta-galactosidase - signalP detected	met/carb/secreted Beta-galactosidase	KOG	0			lulogut21836	-3.86194	lulogut21836	JAV11771.1 lipid storage droplets surface-binding protein 1 Nyssomyia neivai	met/lipd	DIPTERA1017	0
	lulogut46520	1.29016	lulogut46520	short/branched chain specific acyl-CoA dehydrogenase	met/lipd	REFSEQ-INVERTEBRATE	0			lulogut16293	-1.78389	lulogut16293	Ca2+ sensor (EF-Hand superfamily)	pe	KOG	1e-06
	lulogut50375	1.22131	lulogut50375	Long chain fatty acid acyl-CoA ligase	met/lipd	KOG	4e-52			lulogut25198	-3.60085	lulogut25198	JAV08757.1 trypsin Nyssomyia neivai	pm/protease	DIPTERA1017	0
	lulogut34584	1.20005	lulogut34584	XP_001651935.1 epoxide hydrolase 1	met/lipd	REFSEQ-INVERTEBRATE	5e-92			lulogutSigP-8812	-2.6818	lulogutSigP-8812	JAV08553.1 attacin precursor partial Nyssomyia neivai - signalP detected	s/	DIPTERA1017	5e-64
	lulogutSigP-34488	1.10942	lulogutSigP-34488	Acyl-CoA synthetase - probable fragment - signalP detected	met/lipd	KOG	7e-83			lulogutSigP-24104	-8.42328	lulogutSigP-24104	JAV08889.1 juvenile hormone binding protein in insects Nyssomyia neivai - signalP detected	s/	DIPTERA1017	0
	lulogutSigP-34484	1.10936	lulogutSigP-34484	Acyl-CoA synthetase - probable fragment - signalP detected	met/lipd	KOG	4e-60			lulogutSigP-26492	-4.10568	lulogutSigP-26492	JAV11299.1 deoxyribonuclease i partial Nyssomyia neivai - signalP detected	s/met/nuc JAV11299.1	DIPTERA1017	0
	lulogutSigP-33169	1.45489	lulogutSigP-33169	Trypsin-like serine protease - signalP detected	pm	SMART	4e-67			lulogutSigP-14363	-3.58469	lulogutSigP-14363	JAV08733.1 trypsin-like serine protease Nyssomyia neivai - signalP detected	s/protease	DIPTERA1017	0
	lulogut18850	1.61077	lulogut18850	Ubiquitin-associated and SH3 domain-containing protein B	prot	SWISSP	0			lulogutSigP-16416	-4.12556	lulogutSigP-16416	BPTI/Kunitz family of serine protease inhibitors - signalP detected	s/protinh Kunitz	SMART	8e-17
	lulogutSigP-646	2.30668	lulogutSigP-646	Insect allergen related repeat - signalP detected	s/	PFAM	5e-28			lulogutSigP-13735	-3.10954	lulogutSigP-13735	hypothetical conserved secreted protein precursor	s/ucs	Sigp	NA
	lulogutSigP-16736	2.22338	lulogutSigP-16736	Insect allergen related repeat - signalP detected	s/	PFAM	4e-30			lulogutSigP-16502	-4.92616	lulogutSigP-16502	hypothetical conserved secreted protein precursor	s/ucs	Sigp	NA
	lulogutSigP-13949	2.16433	lulogutSigP-13949	Insect allergen related repeat - signalP detected	s/	PFAM	2e-42			lulogut21767	-2.09166	lulogut21767	hypothetical secreted protein precursor	s/uk	DIPTERA1017	1000
	lulogutSigP-13652	1.77927	lulogutSigP-13652	Insect allergen related repeat - signalP detected	s/	PFAM	2e-32			lulogutSigP-17183	-3.74957	lulogutSigP-17183	hypothetical secreted protein precursor	s/uk	DIPTERA1017	1000
	lulogutSigP-32546	2.02107	lulogutSigP-32546	Secreted metalloprotease	s/enz metalloprotease	DIPTERA1017	0			lulogutSigP-14897	-3.86143	lulogutSigP-14897	hypothetical secreted protein precursor	s/uk	DIPTERA1017	1000
	lulogutSigP-53640	1.03831	lulogutSigP-53640	mucin-2 isoform X2 Drosophila biarmipes - probable fragment - 85 OH-glycosylation sites - signalP detected	s/mucin s/mucin	REFSEQ-INVERTEBRATE	7e-29			lulogut36242	-5.52367	lulogut36242	hypothetical secreted protein precursor	s/uk	DIPTERA1017	1000
	lulogutSigP-25516	1.67471	lulogutSigP-25516	XP_021698609.1 chymotrypsin-2	s/protease	REFSEQ-INVERTEBRATE	8e-80			lulogut15540	-3.23055	lulogut15540	JAV06836.1 transient receptor potential channel pyrexia partial Nyssomyia neivai - 7 predicted membrane helices	st membrane	DIPTERA1017	0
										lulogut8521	-3.84785	lulogut8521	K+-dependent Ca2+/Na+ exchanger NCKX1 - probable fragment - 12 predicted membrane helices	st membrane	KOG	1e-59
										lulogut17740	-2.39202	lulogut17740	U2-associated snRNP A' protein	tm	KOG	1e-13
										lulogut16004	-1.15712	lulogut16004	Amino acid transporters - 11 predicted membrane helices	tr membrane	KOG	0
										lulogut22832	-2.20502	lulogut22832	JAV04989.1 inwardly rectifying potassium channel isoform f Nyssomyia neivai - 2 predicted membrane helices	tr membrane	DIPTERA1017	0
										lulogutSigP-40100	-2.76414	lulogutSigP-40100	Facilitated trehalose transporter Tret1 - probable fragment - signalP detected - 12 predicted membrane helices	tr membrane	SWISSP	5e-93
										lulogutSigP-23085	-3.29585	lulogutSigP-23085	jav02859.1 secreted protein precursor partial nyssomyia neivai - signalP detected - 2 predicted membrane helices	uc/memb	DIPTERA1017	3e-76
										lulogut20044	-3.71765	lulogut20044	Conserved plasma membrane protein - 3 predicted membrane helices	uc/memb	DIPTERA1017	2e-57

### Sheet: 6d
UP-regulated	GeneID	log2FoldChange	SEQ.Name	Comments	Class	DBase	Evalue		DOWN-regulated
	lulogut45589	1.83683	lulogut45589	JAV13729.1 glutathione s-transferase Nyssomyia neivai	detox	DIPTERA1017	0
	lulogut46051	1.1836	lulogut46051	XP_001866325.1 cytochrome P450 4d1 Culex quinquefasciatus - 2 predicted membrane helices	detox/ox membrane	REFSEQ-INVERTEBRATE	1e-99
	lulogutSigP-12857	1.47133	lulogutSigP-12857	ABV60311.1 carboxypeptidase A partial Lutzomyia longipalpis - signalP detected	met/aa/secreted ABV60311.1	DIPTERA1017	0
	lulogut34584	1.62458	lulogut34584	XP_001651935.1 epoxide hydrolase 1	met/lipd	REFSEQ-INVERTEBRATE	5e-92
	lulogut35266	1.58803	lulogut35266	Acyl-CoA synthetase	met/lipd	KOG	7e-99
	lulogut50375	1.08113	lulogut50375	Long chain fatty acid acyl-CoA ligase	met/lipd	KOG	4e-52
	lulogutSigP-53526	1.42967	lulogutSigP-53526	diacylglycerol acyltransferase (DGAT) - signalP detected - 2 predicted membrane helices	met/lipd membrane	KOG	0
	lulogut24040	2.10256	lulogut24040	Peptide methionine sulfoxide reductase	pm	KOG	8e-43
	lulogutSigP-1870	1.84243	lulogutSigP-1870	Trypsin-like serine protease - signalP detected	pm	SMART	5e-67
	lulogutSigP-23916	1.40439	lulogutSigP-23916	Trypsin-like serine protease - signalP detected	pm	SMART	3e-65
	lulogutSigP-35736	2.17722	lulogutSigP-35736	Trypsin-like serine protease - signalP detected	pm	SMART	2e-58
	lulogut18850	1.32602	lulogut18850	Ubiquitin-associated and SH3 domain-containing protein B	prot	SWISSP	0
	lulogutSigP-13652	1.75918	lulogutSigP-13652	Insect allergen related repeat - signalP detected	s/	PFAM	2e-32
	lulogutSigP-13949	1.50337	lulogutSigP-13949	Insect allergen related repeat - signalP detected	s/	PFAM	2e-42
	lulogutSigP-16736	1.49904	lulogutSigP-16736	Insect allergen related repeat - signalP detected	s/	PFAM	4e-30
	lulogutSigP-54492	2.44501	lulogutSigP-54492	Insect allergen related repeat - signalP detected	s/	PFAM	5e-42
	lulogutSigP-32546	2.31245	lulogutSigP-32546	Secreted metalloprotease	s/enz metalloprotease	DIPTERA1017	0
	lulogutSigP-53922	2.40483	lulogutSigP-53922	Secreted metalloprotease	s/enz metalloprotease	DIPTERA1017	0
	lulogutSigP-53640	1.26669	lulogutSigP-53640	mucin-2 isoform X2 Drosophila biarmipes - probable fragment - 85 OH-glycosylation sites - signalP detected	s/mucin s/mucin	REFSEQ-INVERTEBRATE	7e-29
	lulogut53814	1.629	lulogut53814	ABV60309.1 chymotrypsin Lutzomyia longipalpis - signalP detected	s/protease	DIPTERA1017	0

### Sheet: 8d
UP-regulated	GeneID	log2FoldChange	SEQ.Name	Comments	Class	DBase	Evalue		DOWN-regulated
	lulogut45588	1.3537	lulogut45588	JAV13724.1 glutathione s-transferase-like protein Nyssomyia neivai	detox	DIPTERA1017	3e-77
	lulogut45589	1.02134	lulogut45589	JAV13729.1 glutathione s-transferase Nyssomyia neivai	detox	DIPTERA1017	0
	lulogut15028	1.14516	lulogut15028	XP_001870174.1 cytochrome P450 6a8 Culex quinquefasciatus	detox/ox	REFSEQ-INVERTEBRATE	0
	lulogut237	1.0101	lulogut237	XP_001649312.1 probable cytochrome P450 6d5 Aedes aegypti - probable fragment	detox/ox	REFSEQ-INVERTEBRATE	1e-68
	lulogut32543	1.05796	lulogut32543	XP_001870174.1 cytochrome P450 6a8 Culex quinquefasciatus	detox/ox	REFSEQ-INVERTEBRATE	0
	lulogut34615	1.02123	lulogut34615	XP_001649312.1 probable cytochrome P450 6d5	detox/ox	REFSEQ-INVERTEBRATE	0
	lulogut36308	1.36805	lulogut36308	probable cytochrome P450 6a14	detox/ox	REFSEQ-INVERTEBRATE	0
	lulogut46050	1.48416	lulogut46050	XP_001843663.1 cytochrome P450 4C1 Culex quinquefasciatus	detox/ox	REFSEQ-INVERTEBRATE	0
	lulogutSigP-48117	1.17352	lulogutSigP-48117	probable cytochrome P450 6a14	detox/ox	REFSEQ-INVERTEBRATE	0
	lulogutSigP-8474	1.02205	lulogutSigP-8474	probable cytochrome P450 6a14	detox/ox	REFSEQ-INVERTEBRATE	0
	lulogutSigP-39956	1.64281	lulogutSigP-39956	Puromycin-sensitive aminopeptidase - signalP detected	met/aa/secreted Puromycin-sensitive	KOG	0
	lulogut34584	1.36339	lulogut34584	XP_001651935.1 epoxide hydrolase 1	met/lipd	REFSEQ-INVERTEBRATE	5e-92
	lulogut35266	1.04957	lulogut35266	Acyl-CoA synthetase	met/lipd	KOG	7e-99
	lulogut44992	1.03864	lulogut44992	Acyl-CoA synthetase - probable fragment	met/lipd	KOG	4e-70
	lulogutSigP-35736	1.71973	lulogutSigP-35736	Trypsin-like serine protease - signalP detected	pm	SMART	2e-58

### Sheet: 12d
UP-regulated	GeneID	log2FoldChange	SEQ.Name	Comments	Class	DBase	Evalue		DOWN-regulated	GeneID	log2FoldChange	SEQ.Name	Comments	Class	DBase	Evalue
	lulogutSigP-34911	1.108	lulogutSigP-34911	Cytochrome P450 CYP3/CYP5/CYP6/CYP9 subfamilies - probable fragment - signalP detected	detox	KOG	1e-59			lulogut19743	-2.90981	lulogut19743	JAV03807.1 metallothionein-2-like protein Nyssomyia neivai	detox	DIPTERA1017	2e-34
	lulogut33084	1.2214	lulogut33084	Cytochrome P450 CYP3/CYP5/CYP6/CYP9 subfamilies - 2 predicted membrane helices	detox membrane	KOG	0			lulogut56799	-1.3483	lulogut56799	JAV12044.1 glucose dehydrogenase fad quinone Nyssomyia neivai - signalP detected	met/energy	DIPTERA1017	0
	lulogut32543	1.59201	lulogut32543	XP_001870174.1 cytochrome P450 6a8 Culex quinquefasciatus	detox/ox	REFSEQ-INVERTEBRATE	0			lulogut20226	-2.13599	lulogut20226	Folylpolyglutamate synthase	met/int	KOG	0
	lulogutSigP-8474	1.17138	lulogutSigP-8474	probable cytochrome P450 6a14	detox/ox	REFSEQ-INVERTEBRATE	0			lulogut41307	-6.14819	lulogut41307	JAV11511.1 ecdysteroid kinase Nyssomyia neivai	met/lipd	DIPTERA1017	0
	lulogut237	1.09301	lulogut237	XP_001649312.1 probable cytochrome P450 6d5 Aedes aegypti - probable fragment	detox/ox	REFSEQ-INVERTEBRATE	1e-68			lulogut16984	-1.26624	lulogut16984	Phosphoribosylformylglycinamidine synthase	met/nuc	KOG	0
	lulogut32996	1.02376	lulogut32996	Alanine-glyoxylate aminotransferase AGT2	met/aa	KOG	0			lulogut25198	-4.38385	lulogut25198	JAV08757.1 trypsin Nyssomyia neivai	pm/protease	DIPTERA1017	0
	lulogut23243	1.00051	lulogut23243	XP_021710501.1 5-aminolevulinate synthase	met/energy	REFSEQ-INVERTEBRATE	0			lulogutSigP-24035	-4.53614	lulogutSigP-24035	JAV08413.1 secreted mucin Nyssomyia neivai - signalP detected	s/	DIPTERA1017	0
	lulogut50375	1.25235	lulogut50375	Long chain fatty acid acyl-CoA ligase	met/lipd	KOG	4e-52			lulogut23407	-1.2596	lulogut23407	JAV08690.1 trypsin-like serine protease partial Nyssomyia neivai - signalP detected	s/protease	DIPTERA1017	0
	lulogutSigP-34488	1.07692	lulogutSigP-34488	Acyl-CoA synthetase - probable fragment - signalP detected	met/lipd	KOG	7e-83			lulogutSigP-23035	-1.2075	lulogutSigP-23035	Serine protease inhibitor 27A - signalP detected	s/protinh	SWISSP	1e-80
	lulogut34584	1.06084	lulogut34584	XP_001651935.1 epoxide hydrolase 1	met/lipd	REFSEQ-INVERTEBRATE	5e-92			lulogutSigP-16416	-3.9021	lulogutSigP-16416	BPTI/Kunitz family of serine protease inhibitors - signalP detected	s/protinh Kunitz	SMART	8e-17
	lulogut42037	1.30713	lulogut42037	JAV11176.1 alkaline nuclease partial Nyssomyia neivai	met/nuc	DIPTERA1017	0			lulogutSigP-16502	-3.89347	lulogutSigP-16502	hypothetical conserved secreted protein precursor	s/ucs	Sigp	NA
	lulogut33966	1.01033	lulogut33966	Nucleoside phosphatase - 2 predicted membrane helices	met/nuc membrane	KOG	0			lulogutSigP-37841	-2.79907	lulogutSigP-37841	hypothetical secreted protein precursor	s/uk	DIPTERA1017	1000
	lulogutSigP-54446	1.18988	lulogutSigP-54446	Peptide exporter ABC superfamily - probable fragment - 14 predicted membrane helices	pe membrane	KOG	3e-59			lulogut40111	-1.10992	lulogut40111	Neural cell adhesion molecule L1 - probable fragment - 10 OH-glycosylation sites	st	KOG	1e-41
	lulogutSigP-54422	1.08258	lulogutSigP-54422	Peptide exporter ABC superfamily - probable fragment - signalP detected - 17 predicted membrane helices	pe membrane	KOG	2e-61			lulogut21324	-3.77822	lulogut21324	JAV06440.1 ovotransferrin partial Nyssomyia neivai	storage/	DIPTERA1017	0
										lulogutSigP-15657	-4.08632	lulogutSigP-15657	nucleolar and coiled-body phosphoprotein 1 isoform X2 Drosophila ficusphila - probable fragment - 18 OH-glycosylation sites - signalP detected	tm	REFSEQ-INVERTEBRATE	4e-21
										lulogutSigP-56685	-2.00069	lulogutSigP-56685	JAV05011.1 inward rectifier potassium channel partial Nyssomyia neivai - probable fragment	tr	DIPTERA1017	0
										lulogut44749	-1.99587	lulogut44749	jav10731.1 pdz domain-containing protein nyssomyia neivai - 16 OH-glycosylation sites - 16 NetOglyc sites	uc	DIPTERA1017	0

### Sheet: 14d
UP-regulated	GeneID	log2FoldChange	SEQ.Name	Comments	Class	DBase	Evalue		DOWN-regulated	GeneID	log2FoldChange	SEQ.Name	Comments	Class	DBase	Evalue
	lulogut13235	1.69275	lulogut13235	ABV44726.1 glutathione S-transferase-like protein Phlebotomus papatasi	detox	DIPTERA1017	2e-88			lulogut40330	-1.29283	lulogut40330	Uridylate kinase/adenylate kinase	met/nuc	KOG	4e-59
	lulogutSigP-8474	1.35994	lulogutSigP-8474	probable cytochrome P450 6a14	detox/ox	REFSEQ-INVERTEBRATE	0
	lulogut32543	1.23952	lulogut32543	XP_001870174.1 cytochrome P450 6a8 Culex quinquefasciatus	detox/ox	REFSEQ-INVERTEBRATE	0
	lulogut237	1.17412	lulogut237	XP_001649312.1 probable cytochrome P450 6d5 Aedes aegypti - probable fragment	detox/ox	REFSEQ-INVERTEBRATE	1e-68
	lulogut34615	1.16845	lulogut34615	XP_001649312.1 probable cytochrome P450 6d5	detox/ox	REFSEQ-INVERTEBRATE	0
	lulogut36308	1.01086	lulogut36308	probable cytochrome P450 6a14	detox/ox	REFSEQ-INVERTEBRATE	0
	lulogut56076	2.14069	lulogut56076	JAV12467.1 udp-glucoronosyl and udp-glucosyl transferase Nyssomyia neivai - 2 predicted membrane helices	met/carb membrane	DIPTERA1017	0
	lulogutSigP-34624	1.18167	lulogutSigP-34624	JAV12537.1 udp-glucoronosyl and udp-glucosyl transferase Nyssomyia neivai - signalP detected - 2 predicted membrane helices	met/carb membrane	DIPTERA1017	0
	lulogut34584	1.25831	lulogut34584	XP_001651935.1 epoxide hydrolase 1	met/lipd	REFSEQ-INVERTEBRATE	5e-92
	lulogutSigP-34488	1.21786	lulogutSigP-34488	Acyl-CoA synthetase - probable fragment - signalP detected	met/lipd	KOG	7e-83
	lulogut44992	1.00787	lulogut44992	Acyl-CoA synthetase - probable fragment	met/lipd	KOG	4e-70
	lulogutSigP-35615	1.16582	lulogutSigP-35615	hypothetical secreted protein precursor	s/uk	DIPTERA1017	1000
