## Supplementary material for "*Leishmania* infection induces a limited differential gene expression in the sand fly midgut": Table S11

### Sheet: 2d_up
BIOLOGICAL_PROCESS
	Tags	GO ID	GO Name	GO Category	FDR	P-Value	Nr Test	Nr Reference	Non Annot Test	Non Annot Reference
	[OVER]	GO:0043901	negative regulation of multi-organism process	BIOLOGICAL_PROCESS	0.510836	0.0294118	1	0	2	99
	[OVER]	GO:0043900	regulation of multi-organism process	BIOLOGICAL_PROCESS	0.510836	0.0294118	1	0	2	99
	[OVER]	GO:0023057	negative regulation of signaling	BIOLOGICAL_PROCESS	0.510836	0.0294118	1	0	2	99
	[OVER]	GO:0023051	regulation of signaling	BIOLOGICAL_PROCESS	0.510836	0.0294118	1	0	2	99
	[OVER]	GO:0051603	proteolysis involved in cellular protein catabolic process	BIOLOGICAL_PROCESS	0.510836	0.0294118	1	0	2	99
	[OVER]	GO:0072657	protein localization to membrane	BIOLOGICAL_PROCESS	0.510836	0.0294118	1	0	2	99
	[OVER]	GO:0048583	regulation of response to stimulus	BIOLOGICAL_PROCESS	0.510836	0.0294118	1	0	2	99
	[OVER]	GO:0048585	negative regulation of response to stimulus	BIOLOGICAL_PROCESS	0.510836	0.0294118	1	0	2	99
	[OVER]	GO:0019941	modification-dependent protein catabolic process	BIOLOGICAL_PROCESS	0.510836	0.0294118	1	0	2	99
	[OVER]	GO:0006511	ubiquitin-dependent protein catabolic process	BIOLOGICAL_PROCESS	0.510836	0.0294118	1	0	2	99
	[OVER]	GO:0061057	peptidoglycan recognition protein signaling pathway	BIOLOGICAL_PROCESS	0.510836	0.0294118	1	0	2	99
	[OVER]	GO:0061058	regulation of peptidoglycan recognition protein signaling pathway	BIOLOGICAL_PROCESS	0.510836	0.0294118	1	0	2	99
	[OVER]	GO:0061060	negative regulation of peptidoglycan recognition protein signaling pathway	BIOLOGICAL_PROCESS	0.510836	0.0294118	1	0	2	99
	[OVER]	GO:0043632	modification-dependent macromolecule catabolic process	BIOLOGICAL_PROCESS	0.510836	0.0294118	1	0	2	99
	[OVER]	GO:0009966	regulation of signal transduction	BIOLOGICAL_PROCESS	0.510836	0.0294118	1	0	2	99
	[OVER]	GO:0009968	negative regulation of signal transduction	BIOLOGICAL_PROCESS	0.510836	0.0294118	1	0	2	99
	[OVER]	GO:0070727	cellular macromolecule localization	BIOLOGICAL_PROCESS	0.510836	0.0294118	1	0	2	99
	[OVER]	GO:0008104	protein localization	BIOLOGICAL_PROCESS	0.510836	0.0294118	1	0	2	99
	[OVER]	GO:0031347	regulation of defense response	BIOLOGICAL_PROCESS	0.510836	0.0294118	1	0	2	99
	[OVER]	GO:0031348	negative regulation of defense response	BIOLOGICAL_PROCESS	0.510836	0.0294118	1	0	2	99
	[OVER]	GO:0034613	cellular protein localization	BIOLOGICAL_PROCESS	0.510836	0.0294118	1	0	2	99
	[OVER]	GO:0010648	negative regulation of cell communication	BIOLOGICAL_PROCESS	0.510836	0.0294118	1	0	2	99
	[OVER]	GO:0010646	regulation of cell communication	BIOLOGICAL_PROCESS	0.510836	0.0294118	1	0	2	99
	[OVER]	GO:0002831	regulation of response to biotic stimulus	BIOLOGICAL_PROCESS	0.510836	0.0294118	1	0	2	99
	[OVER]	GO:0002832	negative regulation of response to biotic stimulus	BIOLOGICAL_PROCESS	0.510836	0.0294118	1	0	2	99
	[OVER]	GO:0032102	negative regulation of response to external stimulus	BIOLOGICAL_PROCESS	0.510836	0.0294118	1	0	2	99
	[OVER]	GO:0032101	regulation of response to external stimulus	BIOLOGICAL_PROCESS	0.510836	0.0294118	1	0	2	99
	[OVER]	GO:0007165	signal transduction	BIOLOGICAL_PROCESS	0.510836	0.0294118	1	0	2	99
	[OVER]	GO:0030163	protein catabolic process	BIOLOGICAL_PROCESS	0.510836	0.0294118	1	0	2	99
	[OVER]	GO:0007166	cell surface receptor signaling pathway	BIOLOGICAL_PROCESS	0.510836	0.0294118	1	0	2	99
	[OVER]	GO:1990116	ribosome-associated ubiquitin-dependent protein catabolic process	BIOLOGICAL_PROCESS	0.510836	0.0294118	1	0	2	99
	[OVER]	GO:0080134	regulation of response to stress	BIOLOGICAL_PROCESS	0.510836	0.0294118	1	0	2	99
	[OVER]	GO:0010498	proteasomal protein catabolic process	BIOLOGICAL_PROCESS	0.510836	0.0294118	1	0	2	99
	[OVER]	GO:1900425	negative regulation of defense response to bacterium	BIOLOGICAL_PROCESS	0.510836	0.0294118	1	0	2	99
	[OVER]	GO:1900424	regulation of defense response to bacterium	BIOLOGICAL_PROCESS	0.510836	0.0294118	1	0	2	99
	[OVER]	GO:0043161	proteasome-mediated ubiquitin-dependent protein catabolic process	BIOLOGICAL_PROCESS	0.510836	0.0294118	1	0	2	99
	[OVER]	GO:0044257	cellular protein catabolic process	BIOLOGICAL_PROCESS	0.510836	0.0294118	1	0	2	99
MOLECULAR_FUNCTION
	Tags	GO ID	GO Name	GO Category	FDR	P-Value	Nr Test	Nr Reference	Non Annot Test	Non Annot Reference
	[OVER]	GO:0016829	lyase activity	MOLECULAR_FUNCTION	0.510836	0.0294118	1	0	2	99

### Sheet: 4d_up
BIOLOGICAL_PROCESS
	Tags	GO ID	GO Name	GO Category	FDR	P-Value	Nr Test	Nr Reference	Non Annot Test	Non Annot Reference
	[OVER]	GO:0008152	metabolic process	BIOLOGICAL_PROCESS	0.613518	0.00179118	13	20	8	61
	[OVER]	GO:0006508	proteolysis	BIOLOGICAL_PROCESS	0.615287	0.0130516	7	8	14	73
	[OVER]	GO:0019538	protein metabolic process	BIOLOGICAL_PROCESS	0.615287	0.0130516	7	8	14	73
	[OVER]	GO:0043170	macromolecule metabolic process	BIOLOGICAL_PROCESS	0.615287	0.0104079	8	10	13	71
	[OVER]	GO:1901564	organonitrogen compound metabolic process	BIOLOGICAL_PROCESS	0.990802	0.0225182	8	12	13	69
	[OVER]	GO:0071704	organic substance metabolic process	BIOLOGICAL_PROCESS	1	0.0316585	9	16	12	65
MOLECULAR_FUNCTION
	Tags	GO ID	GO Name	GO Category	FDR	P-Value	Nr Test	Nr Reference	Non Annot Test	Non Annot Reference
	[OVER]	GO:0070011	peptidase activity, acting on L-amino acid peptides	MOLECULAR_FUNCTION	0.613518	0.00464787	7	6	14	75
	[OVER]	GO:0046914	transition metal ion binding	MOLECULAR_FUNCTION	0.613518	0.00381451	5	2	16	79
	[OVER]	GO:0008237	metallopeptidase activity	MOLECULAR_FUNCTION	0.613518	0.00381451	5	2	16	79
	[OVER]	GO:0008270	zinc ion binding	MOLECULAR_FUNCTION	0.613518	0.00381451	5	2	16	79
	[OVER]	GO:0016787	hydrolase activity	MOLECULAR_FUNCTION	0.615287	0.00853025	10	15	11	66
	[OVER]	GO:0140096	catalytic activity, acting on a protein	MOLECULAR_FUNCTION	0.615287	0.0130516	7	8	14	73
	[OVER]	GO:0004180	carboxypeptidase activity	MOLECULAR_FUNCTION	0.615287	0.00774607	3	0	18	81
	[OVER]	GO:0004181	metallocarboxypeptidase activity	MOLECULAR_FUNCTION	0.615287	0.00774607	3	0	18	81
	[OVER]	GO:0008233	peptidase activity	MOLECULAR_FUNCTION	0.615287	0.0130516	7	8	14	73
	[OVER]	GO:0008238	exopeptidase activity	MOLECULAR_FUNCTION	0.615287	0.00606464	4	1	17	80
	[OVER]	GO:0004553	hydrolase activity, hydrolyzing O-glycosyl compounds	MOLECULAR_FUNCTION	1	0.0407688	2	0	19	81
	[OVER]	GO:0016798	hydrolase activity, acting on glycosyl bonds	MOLECULAR_FUNCTION	1	0.0407688	2	0	19	81
	[OVER]	GO:0004497	monooxygenase activity	MOLECULAR_FUNCTION	1	0.0407688	2	0	19	81
	[OVER]	GO:0008235	metalloexopeptidase activity	MOLECULAR_FUNCTION	1	0.0267591	3	1	18	80

### Sheet: 6d_up
BIOLOGICAL_PROCESS
	Tags	GO ID	GO Name	GO Category	FDR	P-Value	Nr Test	Nr Reference	Non Annot Test	Non Annot Reference
	[OVER]	GO:1901564	organonitrogen compound metabolic process	BIOLOGICAL_PROCESS	1	0.0311506	7	13	11	71
	[OVER]	GO:0006508	proteolysis	BIOLOGICAL_PROCESS	1	0.0241981	6	9	12	75
	[OVER]	GO:0019538	protein metabolic process	BIOLOGICAL_PROCESS	1	0.0241981	6	9	12	75
	[OVER]	GO:0043170	macromolecule metabolic process	BIOLOGICAL_PROCESS	1	0.0161525	7	11	11	73
MOLECULAR_FUNCTION
	Tags	GO ID	GO Name	GO Category	FDR	P-Value	Nr Test	Nr Reference	Non Annot Test	Non Annot Reference
	[OVER]	GO:0004222	metalloendopeptidase activity	MOLECULAR_FUNCTION	1	0.029703	2	0	16	84
	[OVER]	GO:0070011	peptidase activity, acting on L-amino acid peptides	MOLECULAR_FUNCTION	1	0.0105279	6	7	12	77
	[OVER]	GO:0016787	hydrolase activity	MOLECULAR_FUNCTION	1	0.0352434	8	17	10	67
	[OVER]	GO:0140096	catalytic activity, acting on a protein	MOLECULAR_FUNCTION	1	0.0241981	6	9	12	75
	[OVER]	GO:0004175	endopeptidase activity	MOLECULAR_FUNCTION	1	0.0040303	5	3	13	81
	[OVER]	GO:0008233	peptidase activity	MOLECULAR_FUNCTION	1	0.0241981	6	9	12	75

### Sheet: 8d_up
MOLECULAR_FUNCTION
	Tags	GO ID	GO Name	GO Category	FDR	P-Value	Nr Test	Nr Reference	Non Annot Test	Non Annot Reference
	[OVER]	GO:0046872	metal ion binding	MOLECULAR_FUNCTION	0.0475183	0.000143995	7	9	4	82
	[OVER]	GO:0043169	cation binding	MOLECULAR_FUNCTION	0.0475183	0.000143995	7	9	4	82
	[OVER]	GO:0016491	oxidoreductase activity	MOLECULAR_FUNCTION	0.0811908	0.000369049	7	11	4	80
	[OVER]	GO:0003824	catalytic activity	MOLECULAR_FUNCTION	0.137909	0.000835812	11	45	0	46
	[OVER]	GO:0043167	ion binding	MOLECULAR_FUNCTION	0.303586	0.00229989	7	16	4	75
	[OVER]	GO:0005488	binding	MOLECULAR_FUNCTION	0.353143	0.00321039	9	31	2	60

### Sheet: 12d_up
MOLECULAR_FUNCTION
	Tags	GO ID	GO Name	GO Category	FDR	P-Value	Nr Test	Nr Reference	Non Annot Test	Non Annot Reference
	[OVER]	GO:0070279	vitamin B6 binding	MOLECULAR_FUNCTION	1	0.0106775	2	0	9	91
	[OVER]	GO:0019842	vitamin binding	MOLECULAR_FUNCTION	1	0.0106775	2	0	9	91
	[OVER]	GO:0016491	oxidoreductase activity	MOLECULAR_FUNCTION	1	0.003586	6	12	5	79
	[OVER]	GO:0004497	monooxygenase activity	MOLECULAR_FUNCTION	1	0.0106775	2	0	9	91
	[OVER]	GO:0030170	pyridoxal phosphate binding	MOLECULAR_FUNCTION	1	0.0106775	2	0	9	91
	[OVER]	GO:0003824	catalytic activity	MOLECULAR_FUNCTION	1	0.0100297	10	46	1	45
CELLULAR_COMPONENT
	Tags	GO ID	GO Name	GO Category	FDR	P-Value	Nr Test	Nr Reference	Non Annot Test	Non Annot Reference
	[OVER]	GO:0005739	mitochondrion	CELLULAR_COMPONENT	1	0.0301107	2	1	9	90
	[OVER]	GO:0016020	membrane	CELLULAR_COMPONENT	1	0.0171718	7	24	4	67

### Sheet: 14d_up
MOLECULAR_FUNCTION
	Tags	GO ID	GO Name	GO Category	FDR	P-Value	Nr Test	Nr Reference	Non Annot Test	Non Annot Reference
	[OVER]	GO:0016491	oxidoreductase activity	MOLECULAR_FUNCTION	0.604329	0.0018313	6	12	4	80
	[OVER]	GO:0003824	catalytic activity	MOLECULAR_FUNCTION	0.604329	0.00167162	10	46	0	46
	[OVER]	GO:0016740	transferase activity	MOLECULAR_FUNCTION	1	0.0421873	3	6	7	86
