## Supplementary material for "*Leishmania* infection induces a limited differential gene expression in the sand fly midgut": Table S12

### Sheet: 2d_down
CELLULAR_COMPONENT
	Tags	GO ID	GO Name	GO Category	FDR	P-Value	Nr Test	Nr Reference	Non Annot Test	Non Annot Reference
	[OVER]	GO:0016021	integral component of membrane	CELLULAR_COMPONENT	1	0.0437072	5	18	5	74

### Sheet: 4d_down
BIOLOGICAL_PROCESS
	Tags	GO ID	GO Name	GO Category	FDR	P-Value	Nr Test	Nr Reference	Non Annot Test	Non Annot Reference
	[OVER]	GO:0050789	regulation of biological process	BIOLOGICAL_PROCESS	0.607975	0.0159483	5	2	23	72
	[OVER]	GO:0032501	multicellular organismal process	BIOLOGICAL_PROCESS	0.607975	0.0190798	3	0	25	74
	[OVER]	GO:0065007	biological regulation	BIOLOGICAL_PROCESS	0.607975	0.00402206	7	3	21	71
	[OVER]	GO:0065008	regulation of biological quality	BIOLOGICAL_PROCESS	0.607975	0.00481813	4	0	24	74
	[OVER]	GO:0034220	ion transmembrane transport	BIOLOGICAL_PROCESS	0.607975	0.0193708	4	1	24	73
	[OVER]	GO:0055085	transmembrane transport	BIOLOGICAL_PROCESS	0.607975	0.0159483	5	2	23	72
MOLECULAR_FUNCTION	Tags	GO ID	GO Name	GO Category	FDR	P-Value	Nr Test	Nr Reference	Non Annot Test	Non Annot Reference
	[OVER]	GO:0015318	inorganic molecular entity transmembrane transporter activity	MOLECULAR_FUNCTION	0.607975	0.00568079	5	1	23	73
	[OVER]	GO:0005215	transporter activity	MOLECULAR_FUNCTION	0.607975	0.0341057	5	3	23	71
	[OVER]	GO:0015075	ion transmembrane transporter activity	MOLECULAR_FUNCTION	0.607975	0.00568079	5	1	23	73
	[OVER]	GO:0022890	inorganic cation transmembrane transporter activity	MOLECULAR_FUNCTION	0.607975	0.0193708	4	1	24	73
	[OVER]	GO:0008324	cation transmembrane transporter activity	MOLECULAR_FUNCTION	0.607975	0.0193708	4	1	24	73
	[OVER]	GO:0022857	transmembrane transporter activity	MOLECULAR_FUNCTION	0.607975	0.0341057	5	3	23	71

### Sheet: 12d_down
CELLULAR_COMPONENT
	Tags	GO ID	GO Name	GO Category	FDR	P-Value	Nr Test	Nr Reference	Non Annot Test	Non Annot Reference
	[OVER]	GO:0005576	extracellular region	CELLULAR_COMPONENT	1	0.0398058	3	3	12	84
	[OVER]	GO:0044421	extracellular region part	CELLULAR_COMPONENT	1	0.0203844	2	0	13	87
